# Transcriptomic responses and survival mechanisms of staphylococci to the antimicrobial skin lipid sphingosine

**DOI:** 10.1101/2020.09.15.297481

**Authors:** Yiyun Chen, Josephine C. Moran, Stuart Campbell-Lee, Malcolm J. Horsburgh

## Abstract

Sphingosines are antimicrobial lipids that form part of the innate barrier to skin colonisation by microbes. Sphingosine deficiencies can result in increased epithelial infections by bacteria including *Staphylococcus aureus*. Recent studies have focused on the potential use of sphingosines as novel therapeutic agents, but there have been no investigations into sphingosine resistance or its potential mechanisms. We used RNA-Seq to identify the common D-sphingosine transcriptomic response of the transient skin coloniser *S. aureus* and the dominant skin coloniser *S. epidermidis*. A common D-sphingosine stimulon was identified that included downregulation of the SaeSR two-component system (TCS) regulon and upregulation of both the VraSR TCS and CtsR stress regulons. We show that the PstSCAB phosphate transporter, and VraSR offer intrinsic resistance to D-sphingosine. Further, we demonstrate increased sphingosine resistance in these staphylococci evolves readily through mutations in genes encoding the FarE-FarR efflux/regulator proteins. The ease of selecting mutants with resistance to sphingosine may impact upon staphylococcal colonisation of skin where the lipid is present and have implications with topical therapeutic applications.
