## Supplementary material for "Transcriptomic responses and survival mechanisms of staphylococci to the antimicrobial skin lipid sphingosine": Table S1

### Sheet: Sheet1
Primer name	Sequence
farE_F	AGGAACAGCAGGTAGTGCAG
farE_R	GCCGAAGCAAATCCCATTACC
farR_F	TCGATATTGACAGCGACATCCC
farR_R	ATCTTCGCCAGGCCAATCAAT
0542_F_Nwman_Q	TATCGACAGTATCACCATGAAGG
0542_R_Nwmn_Q	TCAGTATCACTAAATGAATCGTCAC
pstB_F_Nwmn_Q	ATCATTACGTGGCGCTGC
pstB_R_Nwmn_Q	TGCTGATGTCGGTTCATCC
saeR_F_Nwmn_Q	TGGTCACGAAGTCCCTATGC
saeR_R_Newman_Q	TGGACATTCACGGTATTAGCATC
phoU_Tn	GCAGCGACAAATGGATCGTTA
phoR_Tn	GATGAAGTTTGACCACCGCTT
hrtB_Tn	CAAGGGCTTGGTAGGGAGAA
pstS_Tn	TCTCTGGTGCTGCTACATATCC
farR_HindIII	ACTAAGCTACGATGAAAGAGACTGA
farR_BamHI	ACTGGATCCACGCTATTTAATCTTAAT
pst F-Bam HI	ACTGGATCCATGAGCTTGTGCAGCGACA
pst R-Hind III	GCGAAGCTTCGTAGTATTAATGGCGAGAC
KO pst FM	ACTGGTACCAGCAGCTCGTGTGTATCAG
KO pst RM	ACTGGTACCACTATTACCACTGCCACCAT
PstC compI R	ACTGGATCCGTAGTATTAATGGC
PstC compI F	ACTGGTACCTCAACCAAACCTTC
