## Supplementary material for "Transcriptomic responses and survival mechanisms of staphylococci to the antimicrobial skin lipid sphingosine": Table S2

### Sheet: Sheet1
Strain	Isolate	Total no. reads	Total reads mapped (%)	Unique and Non-duplicate reads (%)	Mean coverage	Genome covered (%)
S. aureus SH1000	Eth con	2992974	98.25	69.85	193.45 ±26.59	94.81
	SH1000	1998524	99.08	79.96	145.7 ±18.9	94.61
	SH-Ds3A	2046926	99.14	79.57	148.43 ±21.02	94.62
	SH-Ds3B	1841456	99.05	81.3	135.67 ±17.68	94.59
	SH-Ds5C	2201392	98.98	78.61	158.27 ±19.11	94.6
S. epidermidis Rp62a	Eth con	1950152	98.63	78.74	146.23 ±17.24	98.14
	Rp-0	1827680	98.48	79.42	138.3 ±16.62	98.16
	Rp-Ds21D	1853358	98.84	79.53	139.82 ±17.13	98.15
	Rp-Ds23C	2023980	99.28	78.39	150.24 ±17.99	98.15
	Rp-Ds23E	2110692	99.23	77.95	155.61 ±21.57	98.17
