## Supplementary material for "Transcriptomic responses and survival mechanisms of staphylococci to the antimicrobial skin lipid sphingosine": Table S4

### Sheet: Sheet2
	S.aureus Newman Gene	S.epidermidis Tu3298_Gene	Newman description	Tu3298 description	SA log2 FC	SE log2 FC
Protein turnover and chaperones
	NWMN_0653	SETU_00305	ABC transporter, ATP-binding MsbA family protein	ABC transporter ATP-binding protein	1.02308	1.411
	NWMN_0654	SETU_00306	ABC transporter, ATP-binding MsbA family protein	ABC transporter	1.11208	1.36964
	dnaJ	SETU_01152	chaperone protein DnaJ	molecular chaperone DnaJ	1.26778	1.08748
	grpE	SETU_01154	Hsp-70 cofactor GrpE protein	heat shock protein GrpE	1.43602	1.69232
	dnaK	dnaK	chaperone protein DnaK	molecular chaperone DnaK	1.46418	1.45226
	NWMN_1615	SETU_01284	osmotic stress-related protein	OsmC/Ohr family protein	1.49226	1.12381
	groES	groES	chaperonin 10 kDa subunit	co-chaperonin GroES	2.06982	1.75204
	groEL	SETU_01513	chaperonin 60 kDa subunit	molecular chaperone GroEL	2.11046	1.6489
	NWMN_0845	SETU_00522	ATP-dependent Clp protease, ATP-binding subunit ClpB	clpB protein	2.11085	3.07956
	clpP	clpP	ATP-dependent Clp protease proteolytic subunit	ATP-dependent Clp protease proteolytic subunit	2.13809	1.63454
	prsA	SETU_01367	peptidyl-prolyl cis/trans-isomerase	protein export protein PrsA	2.22268	1.91365
	clpC	clpC	ATP-dependent Clp protease, ATP-binding subunit ClpC	endopeptidase Clp ATP-binding subunit C	2.30648	2.49702
	NWMN_1621	SETU_01290	conserved hypothetical protein	heat-shock protein htrA	2.37434	2.99201
Signal transduction
	saeR	SETU_00326	DNA-binding response regulator SaeR	response regulator	-3.0383	-2.36586
	saeS	SETU_00325	sensor histidine kinase SaeS	histidine protein kinase	-2.95711	-2.27041
	vraR	vraR	DNA-binding response regulator VraR	DNA-binding response regulator VraR	2.29227	2.71953
	vraS	SETU_01442	sensor histidine kinase VraS	two-component sensor histidine kinase	2.30044	2.73332
Translation, ribosomal structure and biogenesis
	rpsD	rpsD	30S ribosomal protein S4	30S ribosomal protein S4	-1.01695	-1.12081
	rimM	rimM	16S rRNA processing protein	16S rRNA-processing protein RimM	-1.22478	-0.92894
	rplT	rplT	50S ribosomal protein L20	50S ribosomal protein L20	-1.18547	-1.00262
	rpmI	rpmI	50S ribosomal protein L35	50S ribosomal protein L35	-1.17001	-1.11505
	infC	infC	translation initiation factor IF-3	translation initiation factor IF-3	-0.981753	-1.17365
Transcription
	NWMN_2211	SETU_01766	cell envelope-related transcriptional attenuator	lyt divergon expression attenuator LytR	1.19702	0.975774
	NWMN_2213	SETU_01768	DeoR family regulatory protein	DeoR family transcriptional regulator	1.0101	1.33222
	hrcA	SETU_01155	heat-inducible transcription repressor	heat-inducible transcriptional repressor	1.46454	1.7513
	ctsR	SETU_00140	transcriptional regulator CtsR	CtsR family transcriptional regulator	2.05761	2.59575
Replication, recombination and repair
	NWMN_1985	SETU_01562	ATP-dependent RNA helicase DEAD box family protein	ATP-dependent RNA helicase	-1.00242	-1.04083
Energy production and conversion
	NWMN_2048	SETU_01623	conserved hypothetical protein	oxidoreductase ylbE	-0.984911	-0.913929
	serA	SETU_01286	D-3-phosphoglycerate dehydrogenase	D-3-phosphoglycerate dehydrogenase	1.48278	0.944752
	citZ	SETU_01259	citrate synthase II	citrate synthase	0.907339	0.966702
	NWMN_1315	SETU_00980	acylphosphatase	acylphosphatase	1.09261	0.995832
	NWMN_2331	SETU_01869	glycerate kinase	glycerate kinase	1.72482	1.01527
	ilvB	SETU_01537	acetolactate synthase, large subunit, biosynthetic type	acetolactate synthase large subunit	0.918356	1.47613
	NWMN_2510	SETU_02028	glycine betaine aldehyde dehydrogenase	glycine betaine aldehyde dehydrogenase gbsA	1.20444	1.58687
	NWMN_0419	SETU_00057	conserved hypothetical protein	putative transmembrane protein coupled to NADH-ubiquinone oxidoreductase chain 5	1.11358	2.1574
	ndhF	SETU_00056	NADH dehydrogenase subunit 5	NADH dehydrogenase subunit 5	1.14881	2.24244
	ilvC	SETU_01539	ketol-acid reductoisomerase	ketol-acid reductoisomerase	1.10106	2.29822
	NWMN_0486	SETU_00142	ATP:guanido phosphotransferase	ATP:guanido phosphotransferase	2.26554	2.5729
Amino acid transport and metabolism
	NWMN_0547	SETU_00208	conserved hypothetical protein	cationic amino acid transporter	-1.52012	-1.08261
	NWMN_2509	SETU_02027	choline dehydrogenase	choline dehydrogenase	0.903761	1.70354
	oppF	SETU_00530	oligopeptide ABC transporter, ATP-binding protein	oppF protein	0.97753	1.2266
	ilvA	SETU_01544	threonine dehydratase	threonine dehydratase	1.07937	1.58203
	argG	argG	argininosuccinate synthase	argininosuccinate synthase	1.1332	1.63186
	argH	SETU_00508	argininosuccinate lyase	argininosuccinate lyase	1.81065	1.6338
	leuC	SETU_01542	3-isopropylmalate dehydratase, large subunit	isopropylmalate isomerase large subunit	1.23093	1.83882
	leuD	leuD	3-isopropylmalate dehydratase, small subunit	isopropylmalate isomerase small subunit	1.14172	2.08287
	leuB	SETU_01541	3-isopropylmalate dehydrogenase	3-isopropylmalate dehydrogenase	1.12583	2.10644
	leuA	SETU_01540	2-isopropylmalate synthase	2-isopropylmalate synthase	1.19177	2.15248
	thrC	SETU_00906	threonine synthase	threonine synthase	2.38028	1.90497
	metL	SETU_00905	homoserine dehydrogenase	homoserine dehydrogenase	2.46537	1.04841
	thrB	SETU_00907	homoserine kinase	homoserine kinase	2.57281	1.61721
Nucleotide transport and metabolism
	pryR	SETU_00769	pyrimidine operon regulatory protein	bifunctional pyrimidine regulatory protein PyrR uracil phosphoribosyltransferase	-1.13891	-1.37999
	pyrP	SETU_00770	uracil permease	uracil permease	-1.82982	-2.45421
	pyrB	pyrB	aspartate carbamoyltransferase catalytic subunit	aspartate carbamoyltransferase	-1.87119	-1.46343
Inorganic ion transport and metabolism
	NWMN_1317	SETU_00982	conserved hypothetical protein	tellurite resistance protein	0.947556	1.26106
	NWMN_2457	SETU_01986	cation-transporting ATPase E1-E2 family protein	copper-transporting ATPase copA	1.27948	3.65354
	phoU	SETU_00960	phosphate transport system regulatory protein PhoU	negative regulator PhoU	2.7165	1.19801
	NWMN_1299	SETU_00963	phosphate ABC transporter, permease protein	phosphate ABC transporter	3.75249	1.47697
	pstS	SETU_00964	phosphate ABC transporter, phosphate-binding protein PstS	thioredoxine reductase	4.14661	1.5402
	NWMN_1298	SETU_00962	phosphate ABC transporter, permease protein	phosphate ABC transporter	3.46728	1.55735
	pstB	SETU_00961	phosphate ABC transporter, ATP-binding protein	phosphate transporter ATP-binding protein	3.11278	1.6684
Surface modification
	oatA	SETU_01990	secretory antigen precursor SsaA homolog	ssaA protein	-1.12224	-1.91275
	NWMN_0677	SETU_00328	conserved hypothetical protein	lipoprotein	-3.18916	-2.70015
Unknown or predicted function
	NWMN_0676	SETU_00327	conserved hypothetical protein	DoxX family protein	-3.56264	-2.56363
	NWMN_0157	SETU_02228	conserved hypothetical protein	Putative protein-S-isoprenylcysteine methyltransferase	-3.26601	-2.11079
	NWMN_0366	SETU_00029	conserved hypothetical protein	Transglycosylase associated protein	-1.56911	-1.09251
	NWMN_2490	SETU_02000	conserved hypothetical protein	hypothetical protein	-1.03965	-1.09044
	NWMN_2591	SETU_00006	conserved hypothetical protein	hypothetical protein	-1.17291	-0.936376
	NWMN_1316	SETU_00981	conserved hypothetical protein	5-bromo-4-chloroindolyl phosphate hydrolysis protein XpaC	0.944034	1.23624
	NWMN_1294	SETU_00958	conserved hypothetical protein	hypothetical protein	1.18037	1.35872
	NWMN_2223	SETU_01779	conserved hypothetical protein	hypothetical protein	1.82063	1.4044
	NWMN_2332	SETU_01870	conserved hypothetical protein	hypothetical protein	1.96899	1.4199
	NWMN_0605	SETU_00260	conserved hypothetical protein	hypothetical protein	2.4772	1.31129
	NWMN_1552	SETU_01217	conserved hypothetical protein	hypothetical protein	2.62773	1.12655
	NWMN_1825	SETU_01444	conserved hypothetical protein	hypothetical protein	1.65105	2.42997
	NWMN_0485	SETU_00141	UvrB/UvrC motif domain protein	UvrB/UvrC domain-containing protein	2.15562	2.60182
	NWMN_1824	SETU_01443	conserved hypothetical protein	transporter associated with VraSR	2.08417	2.68027
	NWMN_1621	SETU_01290	conserved hypothetical protein	heat-shock protein htrA	2.37434	2.99201
	NWMN_1553	SETU_01218	conserved hypothetical protein	hypothetical protein	2.9215	3.79188
	NWMN_2456	SETU_01985	conserved hypothetical protein	hypothetical protein	2.74673	4.10564
	NWMN_0542	SETU_00201	conserved hypothetical protein	hypothetical protein	6.14061	5.62494
