## Supplementary material for "Transcriptomic responses and survival mechanisms of staphylococci to the antimicrobial skin lipid sphingosine": Table S5

### Sheet: S.aureus SH1000 intragenic
Genome location	Gene symbol	Gene function	Isolate	Mutation type	Nucleic acid change	Protein change	Position in protein
511636	gltX	Glutamyl-tRNA synthatase	SH-Ds3A	Substitution	C/T	R/C	151
511636	gltX	Glutamyl-tRNA synthatase	SH-DS5C	Substitution	C/T	R/C	151
1084556	SAOUHSC_01130	Hypothetical membrane protein	SH-Ds3A	Substitution	A/G	K/R	247
1277240	SAOUHSC_01337	Transketalase	SH-Ds3A	Substitution	A/G	T/A	193
1807093	SAOUHSC_01895	Hypothetical protein	SH-Ds3A	Substitution	C/A	A/S	182
1807093	SAOUHSC_01895	Hypothetical protein	SH-Ds5C	Substitution	C/A	A/S	182
2168000	SAOUHSC_02341	ATP synthase	SH-Ds3A	Substitution	G/C	P/A	426
2168000	SAOUHSC_02341	ATP synthase	SH-DS5C	Substitution	G/C	P/A	426
2096582	agrA	Accessory gene regulator	SH-Ds3A	Premature stop	A/T	-	193
2379408	SAOUHSC_02587	Hypothetical CAAX protease	SH-Ds3A	Substitution	C/A	W/C	93
2379408	SAOUHSC_02587	Hypothetical CAAX protease	SH-Ds5C	Substitution	C/A	W/C	93
2641724	SAOUHSC_02867	TetR transcriptional regulator	SH-Ds3A	Substitution	G/A	E/K	151
2641724	SAOUHSC_02867	TetR transcriptional regulator	SH-Ds5C	Substitution	G/A	E/K	151
1406715	SAOUHSC_01450	Amino acid transporter	SH-Ds3B	Substitution	T/C	I/V	418
2641391	SAOUHSC_02867	TetR transcriptional regulator	SH-Ds3B	Substitution	G/T	A/S	40
2641553	SAOUHSC_02867	TetR transcriptional regulator	SH-Ds3B	Substitution	G/T	D/Y	94
2641553	SAOUHSC_02867	TetR transcriptional regulator	SH-Ds5C	Substitution	G/T	D/Y	94
1397392	ebh	Extracellular matrix binding protein homologue	SH-Ds5C	Substitution	A/G	L/S	2436
2479727	fmhA	Methicillin resistance determinant	SH-Ds5C	Substitution	G/A	M/I	174
2640222	SAOUHSC_02866	RND transporter	SH-Ds5C	Substitution	A/G	V/A	296
1511362	SAOUHSC_01584	Hypothetical protein	SH-Ds3A	Premature stop	G/T	-	23
2449509	SAOUHSC_02664	Transcriptional regulator	SH-Ds3B	Frameshift	+A	-	362
2349971	SAOUHSC_02555	Pseudogene	SH-Ds3A	Frameshift	-A	-	80
2349963	SAOUHSC_02555	Pseudogene	SH-Ds3A	Frameshift	-G	-	72
2349963	SAOUHSC_02555	Pseudogene	SH-Ds3B	Frameshift	-G	-	72

### Sheet: S.aureus SH1000 intergenic
Genome location	Nearest gene	Gene function	Isolate	Distance from gene	Nucleic acid change
2134726	RsbU	SigmaB regulator	SH-Ds3A	-73	C/A
2134726	RsbU	SigmaB regulator	SH-Ds3B	-73	C/A
2134726	RsbU	SigmaB regulator	SH-Ds5C	-73	C/A
1746115	SAOUHSC_01840	Transglycosylase	SH-Ds3A	-196	C/A
1746115	SAOUHSC_01840	Transglycosylase	SH-Ds5C	-196	C/A
2588702	SAOUHSC_ 02809	Gluconate operon repressor	SH-Ds3B	-63	G/C
448086	SAOUHSC_00446	Hypothetical protein	SH-Ds3B	-86	T/G
337692	SAOUHSC_00325	Hypothetical protein	SH-Ds5C	-188	G/T

### Sheet: S. epi Rp62a intragenic
Genome location	Gene symbol	Gene function	Isolate	Mutation type	Nucleic acid change	Protein change	Position in protein
521021	mnhA	Monovalent cation/H+ antiporter	Rp-Ds21D	Substitution	G/T	A/D	635
2298704	SERP2264	SasF cell wall protein homologue	Rp-Ds21D	Substitution	C/G	G/A	482
2298704	SERP2264	SasF cell wall protein homologue	Rp-Ds23C	Substitution	C/G	G/A	482
2590283	yycG	Two-component histidine kinase	Rp-Ds21D	Substitution	T/C	K/E	264
254343	SERP0245	RND transporter	Rp-Ds23C	Substitution	G/T	K/N	658
254343	SERP0245	RND transporter	Rp-Ds23E	Substitution	G/T	K/N	658
256697	SERP0247	Tet-R transcriptional regulator	Rp-Ds23C	Substitution	T/A	F/Y	110
256697	SERP0247	Tet-R transcriptional regulator	Rp-Ds23E	Substitution	T/A	F/Y	110
256748	SERP0247	Tet-R transcriptional regulator	Rp-Ds23C	Substitution	G/T	R/L	127
256748	SERP0247	Tet-R transcriptional regulator	Rp-Ds23E	Substitution	G/T	R/L	127
1472010	SERP1407	Hypothetical protein	Rp-Ds23C	Substitution	G/C	A/G	116
1472010	SERP1407	Hypothetical protein	Rp-Ds23E	Substitution	G/C	A/G	116
2364609	SERP2327	Acetoin dehydrogenase	Rp-Ds23C	Substitution	G/C	A/G	137
2590084	yycG	Two-component histidine kinase	Rp-Ds23C	Substitution	T/A	D/V	330
2590084	yycG	Two-component histidine kinase	Rp-Ds23E	Substitution	T/A	D/V	330
462389	SERP0458	Ion transporter	Rp-Ds23E	Frameshift	-A	-	260
462389	SERP0458	Ion transporter	Rp-Ds23C	Frameshift	-A	-	260
2035803	SERP2017	Amino acid permease	Rp-Ds21D	Frameshift	-A	-	296

### Sheet: S. epi Rp62a intergenic
Genome location	Nearest gene	Gene function	Isolate	Distance from gene (bp)	Nucleic acid change
392259	SERP0389	Acetaldehyde-CoA/alcohol dehydrogenase	Rp-Ds21D	-41	A/G
1794214	SERP1757	Hypothetical protein	Rp-Ds23C	-118	-G
1794214	SERP1757	Hypothetical protein	Rp-Ds23E	-118	-G
1794214	SERP1758	Lytic regulatory protein	Rp-Ds23C	-15	-G
1794214	SERP1758	Lytic regulatory protein	Rp-Ds23E	-15	-G
